# Single cell profiling of T and B cell repertoires following SARS-CoV-2 mRNA vaccine

**DOI:** 10.1101/2021.07.14.452381

**Authors:** Suhas Sureshchandra, Sloan A. Lewis, Brianna Doratt, Allen Jankeel, Izabela Ibraim, Ilhem Messaoudi

**Affiliations:** Department of Molecular Biology and Biochemistry, University of California, Irvine CA 92697; Institute for Immunology, University of California, Irvine CA 92697; Center for Virus Research, University of California, Irvine CA 92697

**Keywords:** SARS-CoV-2, mRNA vaccine, BCR, TCR, COVID-19

## Abstract

mRNA based vaccines for SARS-CoV-2 have shown exceptional clinical efficacy providing robust protection against severe disease. However, our understanding of transcriptional and repertoire changes following full vaccination remains incomplete. We used single-cell RNA sequencing and functional assays to compare humoral and cellular responses to two doses of mRNA vaccine with responses observed in convalescent individuals with asymptomatic disease. Our analyses revealed enrichment of spike-specific B cells, activated CD4 T cells, and robust antigen-specific polyfunctional CD4 T cell responses in all vaccinees. On the other hand, CD8 T cell responses were both weak and variable. Interestingly, clonally expanded CD8 T cells were observed in every vaccinee, as observed following natural infection. TCR gene usage, however, was variable, reflecting the diversity of repertoires and MHC polymorphism in the human population. Natural infection induced expansion of larger CD8 T cell clones occupied distinct clusters, likely due to the recognition of a broader set of viral epitopes presented by the virus not seen in the mRNA vaccine. Our study highlights a coordinated adaptive immune response where early CD4 T cell responses facilitate the development of the B cell response and substantial expansion of effector CD8 T cells, together capable of contributing to future recall responses.
