## Supplementary material for "Single cell profiling of T and B cell repertoires following SARS-CoV-2 mRNA vaccine": Supp Table 1

### Sheet: Sheet1
Supp Table 1: Subject characteristics
Subject ID	Group	Sex	Age	Race/Ethnicity	Vaccine Received	scRNA	Comorbidities	Group
VAC-1	Vaccination	F	39	Caucasian (Hispanic/Latino)	Moderna	Y	None	Vaccination
VAC-2	Vaccination	F	45	Caucasian	Moderna	Y	None	Vaccination
VAC-3	Vaccination	M	42	Caucasian	Pfizer	Y	None	Vaccination
VAC-4	Vaccination	M	72	Caucasian	Pfizer	Y	None	Vaccination
VAC-5	Vaccination	M	26	Caucasian	NA	N	None	Vaccination
VAC-6	Vaccination	M	33	Asian Indian	Pfizer	N	None	Vaccination
VAC-7	Vaccination	M	30	Caucasian	Moderna	N	None	Vaccination
VAC-8	Vaccination	F	23	Caucasian	Pfizer	N	None	Vaccination
VAC-9	Vaccination	M	30	Caucasian (Hispanic/Latino)	Moderna	N	None	Vaccination
VAC-10	Vaccination	F	32	Caucasian	Pfizer	N	None	Vaccination
CONV-1	Convalescence	F	48	Caucasian	NA	Y	None	Convalescence
CONV-2	Convalescence	F	33	Caucasian	NA	Y	None	Convalescence
CONV-3	Convalescence	F	26	American-Indian (Hispanic/Latino)	NA	Y	None	Convalescence
